# A Machine Learning Framework to Identify the Correlates of Disease Severity in Acute Arbovirus Infection

**DOI:** 10.1101/2024.02.23.581333

**Authors:** Vanessa Herder, Marco Caporale, Oscar A MacLean, Davide Pintus, Xinyi Huang, Kyriaki Nomikou, Natasha Palmalux, Jenna Nichols, Rosario Scivoli, Chris Boutell, Aislynn Taggart, Jay Allan, Haris Malik, Georgios Ilia, Quan Gu, Gaetano Federico Ronchi, Wilhelm Furnon, Stephan Zientara, Emmanuel Bréard, Daniela Antonucci, Sara Capista, Daniele Giansante, Antonio Cocco, Maria Teresa Mercante, Mauro Di Ventura, Ana Da Silva Filipe, Giantonella Puggioni, Noemi Sevilla, Meredith E. Stewart, Ciriaco Ligios, Massimo Palmarini

**Affiliations:** MRC-University of Glasgow Centre for Virus Research, Glasgow, United Kingdom; Istituto Zooprofilattico Sperimentale dell’ Abruzzo e Molise “G. Caporale”, Teramo, Italy; Istituto Zooprofilattico Sperimentale della Sardegna, Sassari, Italy; Laboratory for Animal Health, INRAE, Ecole Nationale Vétérinaire d’Alfort, ANSES, Maisons-Alfort, France; Centro de Investigación en Sanidad Animal. Instituto Nacional de Investigación y Tecnología Agraria y Alimentaria. Consejo Superior de Investigaciones Científicas (CISA-INIA-CSIC). Valdeolmos, Madrid, Spain

## Abstract

Most viral diseases display a variable clinical outcome due to differences in virus strain virulence and/or individual host susceptibility to infection. Understanding the biological mechanisms differentiating a viral infection displaying severe clinical manifestations from its milder forms can provide the intellectual framework toward therapies and early prognostic markers. This is especially true in arbovirus infections, where most clinical cases are present as mild febrile illness. Here, we used a naturally occurring vector-borne viral disease of ruminants, bluetongue, as an experimental system to uncover the fundamental mechanisms of virus-host interactions resulting in distinct clinical outcomes. As with most viral diseases, clinical symptoms in bluetongue can vary dramatically. We reproduced experimentally distinct clinical forms of bluetongue infection in sheep using three bluetongue virus (BTV) strains (BTV-1_IT2006_, BTV-1_IT2013_ and BTV-8_FRA2017_). Infected animals displayed clinical signs varying from clinically unapparent, to mild and severe disease. We collected and integrated clinical, haematological, virological, and histopathological data resulting in the analyses of 332 individual parameters from each infected and uninfected control animal. We subsequently used machine learning to identify the key viral and host processes associated with disease pathogenesis. We identified five different fundamental processes affecting the severity of bluetongue: (i) virus load and replication in target organs, (ii) modulation of the host type-I IFN response, (iii) pro-inflammatory responses, (iv) vascular damage, and (v) immunosuppression. Overall, our study using an agnostic machine learning approach, can be used to prioritise the different pathogenetic mechanisms affecting the disease outcome of an arbovirus infection.
