## Supplementary material for "A Machine Learning Framework to Identify the Correlates of Disease Severity in Acute Arbovirus Infection": Table S3

Table S3: Raw data of 17 parameters for 4 states of infection.
	BTM:combine( RIG.1.like.receptor.signaling..M68. viral.sensing...immunity..IRF2.targets.network..II...M111.1. type.I.interferon.response..M127. innate.antiviral.response..M150. Activated..LPS..dendritic.cell.surface.signature..S11. antiviral.IFN.signature..M75. TBA..M131. enriched.in.activated.dendritic.cells..II...M165. )	seg10BTVPCRcopiesper1ml_new	IFN_y	BTM:Naive.B.cell.surface.signature..S8.	Proteine.Totali	BTM:TBA..M72.1.	BTM:proinflammatory.dendritic.cell..myeloid.cell.response..M86.1.	BTM:T.cell.activation..II...M7.3.	BTM:mismatch.repair..II...M22.1.	BTM:activated.dendritic.cells..M67.	BTM:TBA..M203.	BTM:proteasome..M226.	lung_pos_cells	BTM:enriched.in.B.cells..V...M47.4.	BTM:enriched.in.B.cells..IV...M47.3.	BTM:DC.surface.signature..S5.	BTM:enriched.in.NK.cells..I...M7.2.
SMC-56	0.000144369	0	1.36	3.34E-05	7.3	0.000660606	9.88E-05	0.000120532	5.92E-05	0.000487188	5.17E-05	0.000143248	0.010954063	7.83E-05	0.000139443	2.62E-05	8.71E-05
SMC-55	0.000126361	0	1.33	3.00E-05	8	0.000730428	0.000109531	0.000107116	5.07E-05	0.000329605	6.03E-05	0.000198676	0.021605475	5.75E-05	6.57E-05	2.48E-05	7.16E-05
SMC-54	0.000141103	0	1.56	2.64E-05	7.2	0.000661235	0.000111895	0.000136154	4.73E-05	0.000262492	3.93E-05	0.000144606	0.02122818	8.44E-05	0.000103179	1.78E-05	0.000100124
SMC-53	0.000159564	0	6.42	3.39E-05	5.3	0.000712379	0.000152731	0.000123896	4.67E-05	0.000333937	5.18E-05	0.000192838	0.0109149	7.12E-05	0.000136836	2.69E-05	9.14E-05
SMC-52	0.000144689	0	1.26	4.24E-05	8.2	0.000706734	0.000101491	0.000138577	5.34E-05	0.00056563	5.18E-05	0.000178936	0.00990543	0.00012346	0.000140396	2.76E-05	0.000104436
SMC-51	0.000150103	0	1.36	4.16E-05	7.9	0.000701378	9.37E-05	0.000142409	5.36E-05	0.000541292	6.32E-05	0.000168608	0.016180458	6.79E-05	0.000100588	3.07E-05	0.000104999
SMC-50	0.000142519	0	2.5	3.70E-05	7.4	0.000705542	0.000107601	0.000134097	5.99E-05	0.000420654	5.21E-05	0.000195031	0.016141118	9.60E-05	0.000146739	2.94E-05	8.43E-05
SLC-36	0.000130029	0	1.59	3.48E-05	6.1	0.00074798	0.000119804	0.000175605	5.44E-05	0.000624504	7.51E-05	0.000163175	0.0566	5.60E-05	0.000115436	3.16E-05	9.95E-05
SLC-37	0.000161837	0	1.32	2.89E-05	6.3	0.000733505	0.000139239	0.000142891	5.43E-05	0.000639175	6.90E-05	0.000168075	0.146748175	6.11E-05	9.33E-05	3.33E-05	7.92E-05
SLC-38	0.000213903	0	1	2.58E-05	6.2	0.000773318	0.000180642	0.000144631	4.20E-05	0.00069672	7.38E-05	0.00014308	0.0858	5.34E-05	0.00010678	4.21E-05	7.59E-05
SLC-39	0.00012334	0	0.56	3.09E-05	5.8	0.000707762	0.000130872	0.000159011	5.46E-05	0.000543013	7.60E-05	0.00018607	0.0811	5.69E-05	0.000112888	2.75E-05	9.47E-05
SLC-40	0.000210583	0	1.45	3.11E-05	6.3	0.000792558	0.000163217	0.000125825	5.01E-05	0.000489685	4.98E-05	0.000185013	0.0452	5.09E-05	0.000118391	3.39E-05	9.04E-05
SLC-41	0.000149517	0	2.82	2.97E-05	6.2	0.000759427	0.000116836	0.000121272	6.06E-05	0.000731542	6.47E-05	0.000152294	0.0589	8.90E-05	0.000155616	3.57E-05	6.84E-05
SLC-42	0.000137364	0	1.94	3.35E-05	6.2	0.000699771	0.000117162	0.000145193	6.42E-05	0.000616046	6.65E-05	0.000193401	0.0477	9.98E-05	0.000160047	2.77E-05	0.000103689
SMI6-127	0.000367912	1546600000	15	2.35E-05	5.9	0.000716047	0.000198148	0.00018747	5.41E-05	0.001219735	8.21E-05	0.000227037	0.0405	7.69E-05	7.01E-05	6.08E-05	0.000106336
SMI8-298	0.000251435	0	4.59	3.08E-05	7	0.000798401	0.000171448	0.000170039	5.50E-05	0.000851212	0.000101419	0.000166635	0.02794575	6.18E-05	7.83E-05	2.36E-05	9.71E-05
SMI8-297	0.000266261	4712000	0.57	3.53E-05	6.8	0.000831312	0.000178097	0.000205662	4.82E-05	0.000653694	8.67E-05	0.000152277	0.0300315	5.81E-05	5.59E-05	3.00E-05	0.000128504
SMI8-296	0.000303509	0	2.55	3.44E-05	7.1	0.000828703	0.000204906	0.000190411	5.81E-05	0.00070045	9.44E-05	0.00021086	0.01923375	8.42E-05	8.49E-05	4.40E-05	0.000116944
SMI8-294	0.000252388	0	1.09	3.71E-05	7	0.000878309	0.000189796	0.000201688	7.07E-05	0.000830428	9.72E-05	0.000174623	0.058401775	7.20E-05	8.25E-05	2.76E-05	0.000121486
SMI8-293	0.000271255	124340000	1.79	3.37E-05	7.7	0.000845555	0.000229806	0.000189187	4.27E-05	0.001107043	9.63E-05	0.000182654	0.0254304	9.15E-05	7.67E-05	6.96E-05	0.000115784
SMI8-292	0.000246902	81420000	5.12	3.10E-05	9.8	0.000822353	0.000237224	0.000189002	6.21E-05	0.000760743	8.32E-05	0.000140172	0.010646645	4.92E-05	7.24E-05	8.21E-05	0.000119618
SMI6-130	0.000193981	36420000	25.69	2.14E-05	6.2	0.000679849	0.000161341	0.000127462	5.66E-05	0.000782482	7.49E-05	0.000190936	0.182042825	4.30E-05	5.03E-05	5.89E-05	7.28E-05
SMI8-295	0.000366774	0	0.57	2.62E-05	7.1	0.000835127	0.000319589	0.000201103	6.05E-05	0.000791138	8.37E-05	0.000158793	0.016942225	9.28E-05	8.59E-05	4.12E-05	0.000125472
SMI6-135	0.000384725	4.05E+09	5.12	2.19E-05	5.6	0.000716969	0.000215154	0.000154165	3.49E-05	0.001674501	9.39E-05	0.000176076	0.082	7.14E-05	7.53E-05	6.94E-05	8.49E-05
SMI6-134	0.000421487	474800000	0.36	2.13E-05	5.9	0.000667323	0.000231826	0.000173294	2.55E-05	0.001407313	7.20E-05	0.000196966	0.101	6.94E-05	7.25E-05	5.68E-05	0.000110886
SMI6-128	0.000342153	3.73E+09	10.21	3.59E-05	5.9	0.000801034	0.000235128	0.000152848	3.33E-05	0.001758607	7.35E-05	0.000243779	0.0325	9.28E-05	8.34E-05	4.14E-05	8.71E-05
SMI13-291	0.000284744	1205800000	16.38	3.05E-05	8.5	0.000844363	0.000210399	0.000171573	6.19E-05	0.001495868	0.000101527	0.000188048	0.0174	0.000134625	9.61E-05	5.89E-05	7.82E-05
SMI13-290	0.000226531	196360000	9.18	2.70E-05	7.6	0.000713676	0.00021099	0.000159502	6.88E-05	0.000663432	5.20E-05	0.000282982	0.0174	0.000117467	7.39E-05	4.87E-05	0.000131058
SMI13-289	0.000304813	82020000	19.33	3.17E-05	9.4	0.000719121	0.000235266	0.000180269	6.19E-05	0.000778273	5.58E-05	0.000239763	0.025	0.000106619	0.000114124	7.44E-05	0.000128386
SMI13-288	0.000310215	530400000	8.66	2.93E-05	8	0.000789744	0.000249244	0.000221465	7.16E-05	0.001150111	6.94E-05	0.000209609	0.0158	8.72E-05	8.43E-05	6.71E-05	0.000134224
SMI13-287	0.000363934	160980000	16.32	3.64E-05	8.3	0.000754909	0.000237813	0.000155321	6.70E-05	0.000980101	5.39E-05	0.000260242	0.0213	9.85E-05	9.49E-05	9.56E-05	0.00010115
SMI13-286	0.000253323	237600000	29.84	3.56E-05	7.8	0.000746765	0.000222577	0.000186851	6.89E-05	0.000634286	6.02E-05	0.000263367	0.0139	0.000141414	0.000101894	5.20E-05	0.000133807
SMI6-136	0.000336683	1.61E+09	3.7	2.20E-05	5.5	0.000588351	0.000148863	0.000152384	4.19E-05	0.0009792	8.38E-05	0.000216973	0.0943	6.51E-05	6.85E-05	6.42E-05	8.83E-05
SLI13-34	0.000309156	2.72E+09	5.03	3.46E-05	5.8	0.000720461	0.000223375	0.000207076	4.42E-05	0.001751984	5.86E-05	0.000212303	NA	8.29E-05	6.00E-05	6.98E-05	0.000118539
SMI13-285	0.000243703	129680000	21.25	2.89E-05	6.5	0.000765313	0.000257376	0.000191994	9.56E-05	0.000525953	6.27E-05	0.000318412	0.012	0.000125779	7.60E-05	6.84E-05	0.000173476
SLI13-29	0.000261922	4.55E+09	12.83	2.57E-05	5.4	0.000852027	0.000238042	0.000233118	7.33E-05	0.001249578	6.32E-05	0.000250114	NA	7.07E-05	5.28E-05	5.74E-05	0.000186197
SLI13-31	0.000430252	4.58E+09	9.76	2.80E-05	5.3	0.000727584	0.000229576	0.000203411	4.47E-05	0.001598754	6.14E-05	0.00017698	NA	9.08E-05	8.52E-05	8.77E-05	0.000128876
SLI13-32	0.000348071	1583600000	11.08	2.60E-05	5.3	0.000799774	0.00022204	0.000211485	6.07E-05	0.001319027	8.33E-05	0.000184574	NA	7.64E-05	7.57E-05	7.40E-05	0.000134969
SLI13-35	0.000309046	1977400000	16.47	3.31E-05	5.7	0.000806149	0.000225719	0.000197029	6.79E-05	0.001605544	8.96E-05	0.000233097	NA	0.000128002	9.61E-05	7.88E-05	0.000102983
SMI6-129	0.000307286	2.06E+09	7.92	2.60E-05	6.2	0.000767054	0.000179605	0.000139716	4.09E-05	0.001799696	9.02E-05	0.000189002	0.1009205	8.82E-05	9.71E-05	4.36E-05	8.16E-05
SLI13-30	0.000466708	3.18E+09	40.62	1.96E-05	5.4	0.000816679	0.000303831	0.0001629	4.88E-05	0.001129884	6.33E-05	0.000248052	NA	6.15E-05	5.21E-05	0.000123314	0.00010655
SLI6-27	0.000270364	4.77E+09	19.61	1.96E-05	4.9	0.000819887	0.000173484	0.000183279	6.80E-05	0.001332679	7.65E-05	0.000211173	0.131113425	6.98E-05	6.42E-05	6.99E-05	9.98E-05
SLI6-28	0.000385823	4.17E+10	13.95	2.32E-05	5.7	0.000771086	0.000207196	0.000150953	4.18E-05	0.001655939	6.45E-05	0.000225503	0.13575975	6.84E-05	7.79E-05	9.44E-05	7.33E-05
SLI13-33	0.000296351	6.51E+09	13.64	2.06E-05	4	0.000750373	0.000219025	0.000226963	5.35E-05	0.000819049	7.11E-05	0.000219267	NA	7.54E-05	5.17E-05	6.09E-05	0.000173004
SLI6-23	0.000523399	5.67E+10	13.78	1.48E-05	4.5	0.000727518	0.000211824	0.000162627	4.04E-05	0.001172785	6.15E-05	0.00020018	0.05942925	3.75E-05	6.10E-05	0.00010049	8.25E-05
SLI6-25	0.000599893	1.04E+10	18.05	1.75E-05	4.6	0.000716852	0.000214225	0.000150236	3.71E-05	0.001665485	6.58E-05	0.000182886	0.18955975	6.05E-05	5.20E-05	0.000103873	6.37E-05
SLI6-22	0.000411028	3.27E+10	NA	9.41E-06	4.8	0.000594469	0.000258304	0.000116918	4.70E-05	0.000771297	7.34E-05	0.000209543	0.27214915	5.75E-05	5.68E-05	9.04E-05	0.000115048
SLI6-24	0.000437643	2.38E+10	NA	1.26E-05	5.3	0.000565525	0.000220278	0.000118335	2.54E-05	0.001130569	7.50E-05	0.000185101	0.7165355	5.08E-05	6.52E-05	8.70E-05	8.34E-05
SLI6-26	0.000491879	1.08E+10	36.89	1.67E-05	4	0.00067389	0.00021731	0.00014433	4.23E-05	0.001403755	5.81E-05	0.000211599	0.079019775	5.22E-05	6.27E-05	0.00010969	7.37E-05
