## Supplementary material for "A Machine Learning Framework to Identify the Correlates of Disease Severity in Acute Arbovirus Infection": Table S5

Table S5: Shuffled data on 6 states of infection.
	G2-control	G2-BTV-1-2013	G2-BTV-1-2006	G2-BTV-8	G1-control	G1-BTV-1-2006
G2-control	133	163	178	174	177	175
G2-BTV-1-2013	161	165	194	160	168	152
G2-BTV-1-2006	173	164	160	179	157	167
G2-BTV-8	149	181	159	153	170	188
G1-control	163	170	162	151	179	175
G1-BTV-1-2006	173	173	134	175	170	175
