## Supplementary material for "A Machine Learning Framework to Identify the Correlates of Disease Severity in Acute Arbovirus Infection": Table S6

Table S6: Shuffled data on 4 states of infection.
	G1-/G2-control	G2-BTV-1-2013	G1-/G2-BTV-1-2006	G2-BTV-8
G1-/G2-control	328	160	327	185
G2-BTV-1-2013	351	167	305	177
G1-/G2-BTV-1-2006	334	147	334	185
G2-BTV-8	343	180	327	150
