## Supplementary material for "A Machine Learning Framework to Identify the Correlates of Disease Severity in Acute Arbovirus Infection": Table S7

Table S7: Shuffled data on clinical states of infection.
	control	inf clin_score 0-2	inf clin_score 3-5	inf clin_score 6-8
control	394	254	164	188
inf clin_score 0-2	409	231	147	213
inf clin_score 3-5	410	250	170	170
inf clin_score 6-8	404	263	152	181
