## Supplementary material for "A Machine Learning Framework to Identify the Correlates of Disease Severity in Acute Arbovirus Infection": Table S8

### Sheet: Sheet1
	Table S8: Details of the 35 key parameters defining the clinical outcome of BTV infection.
	(Parameters highlighted in green correspond to the 8 core parameters of Figure 3a)
	Name	module title/parameter	module number genes	ENS ID
	Viremia	Viral RNA in the blood (RTq-PCR), segment 10 of BTV
	BTMs: M68, M111.1, M127, M150, S11, M75, M131, M165	RIG-1 like receptor signalling, viral sensing & immunity, IRF2 targets network; type I interferon response; innate antiviral response; type I interferon response; activated (LPS) dendritic cell surface signature; antiviral IFN signature, enriched in activated dendritic cells	DDX58,IRF7,DHX58,TRIM25,NFKBIA,IFIH1,TNF,ISG15,CXCL10,CXCL8,TAP1,DDX58,PSMB10,ZBP1,CASP1,PSMB8,BST2,CXCL10,USP18,IFIT2,TNFSF13B,TAP1,IFIH1,IRF7,PARP9,STAT1,PLSCR1,IFITM1,HERC5,DDX60,USP18,RSAD2,IFIT1,TAP1,IRF7,PLSCR1,EIF2AK2,APOBEC3A,OASL,RXRA,OAS1,OAS3,RSAD2,IFIT1,SP100,CSF2RB,ANTXR2,IFI27,SLC31A2,TNFSF13B,TGFA,LY75,CD80,CD58,TMCC3,SLCO5A1,F11R,TTYH2,ITGB8,RNF144B,SGPP2,CALCRL,NINJ1,CD40,IL3RA,L…	ENSOARG00000014731,ENSOARG00000006626,ENSOARG00000018383,ENSOARG00000007011,ENSOARG00000007502,ENSOARG00000006142,ENSOARG00000008333,ENSOARG00000007233,ENSOARG00000016611,ENSOARG00000014496,ENSOARG00000014731,ENSOARG00000006626,ENSOARG00000018383,ENSOARG00000007011,ENSOARG00000007502,ENSOARG00000006142,ENSOARG00000008333,ENSOARG00000007233,ENSOARG00000016611,ENSOARG00000014496,ENSOARG00000007738,…
	BTM: M86.1	proinflammatory dendritic cell, myeloid cell response	ADORA2A,CYTSA,STAT4,CCL4,TNFAIP6,IFNG,CD80,GCH1,SERPINB9,TNF,HS3ST3B1,CCL20,IL1B,PDE4B	ENSOARG00000014207,ENSOARG00000013903,ENSOARG00000004253,ENSOARG00000009019,ENSOARG00000001958,ENSOARG00000019762,ENSOARG00000021078,ENSOARG00000002211,ENSOARG00000008333,ENSOARG00000020576,ENSOARG00000020866,ENSOARG00000010521
	Serum IFN-y	Serum IFN-y
	Serum IP-10	Serum IP-10
	Total protein	Total protein
	BTM: S8	naive B cell surface signature	LGR4,KCNE4,TSPAN13,UGT2A3,CD37,TRHR,CNTNAP3,PPAPDC1B,CCR6,CD200,GABBR1,EDNRB,GHSR,CLCA4,CNR1,CD72,P2RY14,BTLA,HRH4,PCDHB4,SLC38A11,C4orf34,PCDHB16,CXCR4,TMEM56,GRM5,PCDH20,CDH5,KCNJ16,JAM2,ITGB6,CHRNB4,PCDHB14,SLC24A1,SLC26A3,HTR1E,MUC15,OR1G1,IL13RA2,KCNMB3,FCRL3,IMPG2,GPR6,HHLA2,TAS2R7,HVCN1,NRXN3,FAM26F,HLADOA,BTC,SELE,GABRE,GPR116,HLA-DMA	ENSOARG00000014908,ENSOARG00000008934,ENSOARG00000009742,ENSOARG00000012851,ENSOARG00000014552,ENSOARG00000004933,ENSOARG00000019298,ENSOARG00000016848,ENSOARG00000000158,ENSOARG00000020744,ENSOARG00000014794,ENSOARG00000019995,ENSOARG00000011957,ENSOARG00000015318,ENSOARG00000019308,ENSOARG00000007300,ENSOARG00000005610,ENSOARG00000010462,ENSOARG00000001849,ENSOARG00000000206,ENSOARG00000015207,…
	BTM: S5	dendritic cell surface signature	CSF2RB,TM2D2,CD1E,CD1B,PPAP2B,SLC7A8,CD1A,KMO,CD58,LRFN4,CCRL2,SIGLEC1,CD151,ADAM12,TM7SF4,SLC36A1,PDCD1LG2,PSEN2,GPR137B,C19orf28,TMEM158,PTGFRN,IL1R1,SLC6A6,SPINT2,LRP11,FZD5,TSPAN33,DIRC2,ALCAM,CD83,GJB2,GPNMB,ABHD12,CD9,EMP1,TFRC,DQA,LHFPL2,TACSTD2,COLEC12,JAG1,SUCNR1,TMEM51,TGFA,SLC38A6,ITPRIPL2,CALCRL,CLDN23,ATP1B2,GRINA,FPR3,RAMP1,ATP1B1,TREM2,SRD5A3,SLC41A2,FAM70A,LAMP2,ABCC3,DENND1B,P2RY…	ENSOARG00000019095,ENSOARG00000001785,ENSOARG00000007307,ENSOARG00000007282,ENSOARG00000019354,ENSOARG00000007267,ENSOARG00000008426,ENSOARG00000020234,ENSOARG00000014203,ENSOARG00000002007,ENSOARG00000012241,ENSOARG00000008663,ENSOARG00000013525,ENSOARG00000001381,ENSOARG00000003605,ENSOARG00000014287,ENSOARG00000020252,ENSOARG00000013144,ENSOARG00000000248,ENSOARG00000005552,ENSOARG00000002898,…
	BTM: M67	activated dendritic cells	CD38,DDX58,IRF7,PLSCR1,BIRC3,C1QC,IFIH1,SERPING1,DDX60,C2,IGKC,RSAD2	ENSOARG00000014731,ENSOARG00000006626,ENSOARG00000005557,ENSOARG00000006356,ENSOARG00000007991,ENSOARG00000006142,ENSOARG00000010035,ENSOARG00000014648,ENSOARG00000014731,ENSOARG00000006626,ENSOARG00000005557,ENSOARG00000006356,ENSOARG00000007991,ENSOARG00000006142,ENSOARG00000010035,ENSOARG00000014648
	BTV+ cells: lung	NS2+ cells IHC
	BTM: M245	translation initiation factor 3 complex	EIF3H,UXT,EIF3K,PHB2,EEF1G,EIF3D,EIF3E,EIF3F,EEF1G,TUT1,RPL3,EIF3G,EEF1B2,FBL	ENSOARG00000010674,ENSOARG00000012787,ENSOARG00000005760,ENSOARG00000005015,ENSOARG00000015142,ENSOARG00000018926,ENSOARG00000014786,ENSOARG00000015265,ENSOARG00000015142,ENSOARG00000016495,ENSOARG00000015095,ENSOARG00000018622,ENSOARG00000006339
	Cholesterol	Cholesterol
	BTM: M13, M86.0	innate activation by cytosolic DNA sensing; chemokines and inflammatory molecules in myeloid cells	DDX58,IRF7,CCL4,CCL5,ZBP1,NFKBIA,AIM2,IL6,PYCARD,CXCL10,IL1B,CXCL1,TRAF1,ADORA2A,CYTSA,CXCL2,NFKBIA,CCL4,BCL2A1,GCH1,G0S2,TNFAIP3,TNFAIP6,TNF,HS3ST3B1,NFKB1,SLAMF7,CCL20,IL1B,DUSP1,PDE4B	ENSOARG00000014731,ENSOARG00000006626,ENSOARG00000004253,ENSOARG00000004964,ENSOARG00000017418,ENSOARG00000007502,ENSOARG00000012021,ENSOARG00000008908,ENSOARG00000016611,ENSOARG00000020866,ENSOARG00000014731,ENSOARG00000006626,ENSOARG00000004253,ENSOARG00000004964,ENSOARG00000017418,ENSOARG00000007502,ENSOARG00000012021,ENSOARG00000008908,ENSOARG00000016611,ENSOARG00000020866,ENSOARG00000014775,…
	BTM: M101	phosphatidylinositol signaling system	PHTF2,AGL,C6orf211,PIKFYVE,SP3,IMPA1,PIK3C2A,DEK,SYNJ1,PPP1R12A,CLK1,PIK3C3,EFHA1,SLC35A1	ENSOARG00000017915,ENSOARG00000017762,ENSOARG00000019028,ENSOARG00000000469,ENSOARG00000015101,ENSOARG00000004372,ENSOARG00000010301,ENSOARG00000013414,ENSOARG00000015054,ENSOARG00000016541,ENSOARG00000005184,ENSOARG00000013049
	BTM: M39	integrin mediated leukocyte migration	ITGB2,TXK,ITK,VAV1,PIK3CD,PRKCB,ITGA4,PLCG1,ITGAL,VCAM1	ENSOARG00000012367,ENSOARG00000016822,ENSOARG00000011171,ENSOARG00000004983,ENSOARG00000007664,ENSOARG00000017631,ENSOARG00000016867,ENSOARG00000001700,ENSOARG00000006423
	BTM: M47.3	enriched in B cells	FAIM3,CPNE5,TPD52,CIITA,IGHA1,TLR10,IGHG,CELSR1,FAM30A,CDK14,PAWR,CD180,MEF2C,BTK,HLA-DOA	ENSOARG00000013791,ENSOARG00000008295,ENSOARG00000006106,ENSOARG00000008862,ENSOARG00000000520,ENSOARG0000019502,ENSOARG00000016384,ENSOARG00000015037,ENSOARG00000005907,ENSOARG00000016099,ENSOARG00000001620,ENSOARG00000008091
	BTM: M89.0	putative targets of PAX3	PLK2,G0S2,CXCL2,SIK1,EGR2,EGR3,CD83,EGR1,NR4A1,HBEGF,NR4A2,IL8,MAFF,CDKN1A,GEM,DUSP2	ENSOARG00000007234,ENSOARG00000004314,ENSOARG00000014775,ENSOARG00000004489,ENSOARG00000010199,ENSOARG00000012936,ENSOARG00000016470,ENSOARG00000017214,ENSOARG00000017521,ENSOARG00000007984,ENSOARG00000014496,ENSOARG00000015236,ENSOARG00000013636,ENSOARG00000007839,ENSOARG000000140
	BTM: M186	not defined	PDLIM7,ELAVL3,EVX1,SOX15,CPEB3,GP1BB,TCF15,YBX1,YBX1P2,PSD,ARMC9,GRIN1	ENSOARG00000005380,ENSOARG00000018464,ENSOARG00000009439,ENSOARG00000014928,ENSOARG00000016671,ENSOARG00000019015,ENSOARG00000020447,ENSOARG00000000653,ENSOARG00000020693,ENSOARG00000001953
	BTM: M7.3	T cell activation	CCL5,SP140,TIGIT,CD247,CCR5,NLRC3,PTPRCAP,STAT4,IL12RB1,TRAT1,SLA2,CXCR3,ZAP70,NKG7,SIRPG,ICOS,IFNG,IL18R1,SLAMF7,PTPN7,ITK,CRTAM,GZMA,CD3E,GPR171,TARP,CD3D,LCK,SLAMF1,CD3G,TRAC	ENSOARG00000004964,ENSOARG00000020646,ENSOARG00000019616,ENSOARG00000012086,ENSOARG00000014214,ENSOARG00000001980,ENSOARG00000011983,ENSOARG00000013903,ENSOARG00000013918,ENSOARG00000019045,ENSOARG00000015970,ENSOARG00000017562,ENSOARG00000013646,ENSOARG00000014768,ENSOARG00000018331,ENSOARG00000001958,ENSOARG00000013096,ENSOARG00000008967,ENSOARG00000000687,ENSOARG00000011171,ENSOARG00000018699,…
	BTM: M203	not defined	PHTF2,AGL,RCN2,EEA1,ATF1,MAP3K7,ZBTB41,ATP11C,C12orf29,IKZF5,MBNL2,C12orf23,ATF2	ENSOARG00000017915,ENSOARG00000017762,ENSOARG00000001570,ENSOARG00000015811,ENSOARG00000017519,ENSOARG00000012321,ENSOARG00000015070,ENSOARG00000010246,ENSOARG00000015472,ENSOARG00000009064,ENSOARG00000002685,ENSOARG00000000194
	BTM: M242	not defined	SNX14,SNX13,STRN3,MAP3K2,ACAP2,MED1,RASA2,REL,DYRK1A,CREBBP,FBXW7	ENSOARG00000013234,ENSOARG00000009409,ENSOARG00000005730,ENSOARG00000016128,ENSOARG00000020394,ENSOARG00000011074,ENSOARG00000006643,ENSOARG00000001457,ENSOARG00000014368,ENSOARG00000002484,ENSOARG00000004146
	BTM: M22.1	mismatch repair	PCNA,RFC3,RFC5,RFC4,MSH2,EXO1,RPA1,MSH6,RFC2,POLD1,POLD3,MLH1,RPA3	ENSOARG00000017133,ENSOARG00000010697,ENSOARG00000003356,ENSOARG00000020512,ENSOARG00000005136,ENSOARG00000007232,ENSOARG00000014479,ENSOARG00000005046,ENSOARG00000011737,ENSOARG00000013923,ENSOARG00000010224,ENSOARG00000016550,ENSOARG00000005725
	BTM: M148	not defined	MORC3,SEC23A,SPAST,EEA1,NUP160,RB1,ADAM9,STXBP3,SYNJ1,SEC24B,TMEM30A	ENSOARG00000013952,ENSOARG00000008413,ENSOARG00000010758,ENSOARG00000015811,ENSOARG00000007967,ENSOARG00000008246,ENSOARG00000001816,ENSOARG00000018946,ENSOARG00000013414,ENSOARG00000006459,ENSOARG00000006481
	BTM: M205	not defined	SIRT1,BAG4,RNF111,RPS6KB1,CHUK,RB1,ZFAND6,RAPGEF6,BMPR2,ARFGEF2,AKAP11	ENSOARG00000004826,ENSOARG00000001325,ENSOARG00000020839,ENSOARG00000014401,ENSOARG00000013829,ENSOARG00000008246,ENSOARG00000016418,ENSOARG00000017641,ENSOARG00000011349,ENSOARG00000007363
	Glucose	Glucose
	BTM: M47.4	Enriched in B cells	GPR18,FAIM3,FCRL3,FCGR2B,LY9,CELSR1,CD37,TLR10,CD69,CD180,FCRL5	ENSOARG00000017207,ENSOARG00000006866,ENSOARG00000010094,ENSOARG00000008981,ENSOARG00000019502,ENSOARG00000012851,ENSOARG00000000520,ENSOARG00000021063,ENSOARG00000005907,ENSOARG00000006828
	BTMs: M137, M180	not defined	ZMYM2,PHTF2,PANK3,AGL,TLK1,TSNAX,PIKFYVE,USP1,PLEKHF2,TCERG1,ROCK1,ACBD3,SFRS12,RNF6,SMARCA5,ATF2,OSTM1,SIRT1,NPTN,CHUK,HIF1A,ROCK1,SYNJ1,ACSL4,TCF12,ATF2,IREB2	ENSOARG00000014028,ENSOARG00000017915,ENSOARG00000002732,ENSOARG00000017762,ENSOARG00000002212,ENSOARG00000019028,ENSOARG00000009203,ENSOARG00000014688,ENSOARG00000008819,ENSOARG00000000040,ENSOARG00000012743,ENSOARG00000010589,ENSOARG00000000194,ENSOARG00000010883,ENSOARG00000004826,ENSOARG00000019020,ENSOARG00000013829,ENSOARG00000021136,ENSOARG00000008819,ENSOARG00000013414,ENSOARG00000017954,…
	BTM: M196	Platelet activation - actin binding	ITGB3,ITGB5,WASF3,ITGA2B,MPL,TPM4,PROS1,TGFB2,TPM1,THBS1,ACSBG1,ABLIM3,MFAP3L,ARHGAP6,HSPC159,ASAP2,PDE5A	ENSOARG00000020222,ENSOARG00000012699,ENSOARG00000020527,ENSOARG00000000875,ENSOARG00000017273,ENSOARG00000011583,ENSOARG00000020797,ENSOARG00000020058,ENSOARG00000000664,ENSOARG00000005014,ENSOARG00000015459,ENSOARG00000010821,ENSOARG00000014894,ENSOARG00000016017
	BTM: M94	growth factor induced, enriched in nuclear receptor subfamily 4	PPP1R15A,PLK2,CYR61,NR4A2,EGR3,CDKN1A,NR4A1,EPHA2,ID1,IL6,NR4A3,DUSP1	ENSOARG00000012344,ENSOARG00000007234,ENSOARG00000014336,ENSOARG00000007984,ENSOARG00000010199,ENSOARG00000013636,ENSOARG00000017214,ENSOARG00000012400,ENSOARG00000001111,ENSOARG00000012021,ENSOARG00000010939,ENSOARG00000003963
	BTM: M81	enriched in myeloid cells and monocytes	LIN7A,MYH10,PTGS1,EHD3,PCSK6,CCR2,CHI3L1,EGF,CLEC5A,FCER1G,NLRP3,ITGA2B,MMRN1,CSF1R,THBS1,SPARC,MARCKS,SLC8A1,PDGFA,ITGB3,HHEX,PROS1,TF,CLU,CXCL12,PRAM1,ACTN1,F5,CD14,FKBP1B,TLR7,TLR4,SNCA,BCL6,SELP	ENSOARG00000015171,ENSOARG00000001617,ENSOARG00000014116,ENSOARG00000019698,ENSOARG00000016657,ENSOARG00000014236,ENSOARG00000001370,ENSOARG00000014270,ENSOARG00000009800,ENSOARG00000007591,ENSOARG00000018398,ENSOARG00000006358,ENSOARG00000020058,ENSOARG00000009032,ENSOARG00000009527,ENSOARG00000006153,ENSOARG00000017273,ENSOARG00000008456,ENSOARG00000002991,ENSOARG00000004053,ENSOARG00000021179,…
	BTM: M248	not defined	C11orf2,C17orf70,SSNA1,C1orf86,RASSF7,E4F1,C12orf10,FBXL15,TBL3,ALDH16A1,CCDC85B	ENSOARG00000002485,ENSOARG00000006993,ENSOARG00000017910,ENSOARG00000016542,ENSOARG00000001248,ENSOARG00000017059,ENSOARG00000013087
	BTM: M49	transcription regulation in cell development	MYH10,STMN1,TIMP2,HMGB2,MSH2,SPTB,EPB42,SPTA1,PLCG1,FBXO5,HBZ,SEMA4A,GSN,PLXNB2,CEBPA,TYMS,ECT2,ANK1,TAL1,ASPM,KIF4A,FHL2,KLF4,KLF1,CDH1,LYN,BRCA1,ARHGEF12,SOD2,VCAN,RXRA,FES,CASC5,ACHE,TRIP13,C11orf82,GATA1,CCNB1,LILRB1,LST1,SDC2,TMOD1,CDC20,CDK1,BASP1,TYROBP,PAK1	ENSOARG00000001617,ENSOARG00000012293,ENSOARG00000003264,ENSOARG00000015382,ENSOARG00000005136,ENSOARG00000021154,ENSOARG00000020591,ENSOARG00000007488,ENSOARG00000001700,ENSOARG00000003968,ENSOARG00000010888,ENSOARG00000005579,ENSOARG00000005473,ENSOARG00000019806,ENSOARG00000004414,ENSOARG00000009367,ENSOARG00000020736,ENSOARG00000002688,ENSOARG00000003450,ENSOARG00000014713,ENSOARG00000015491,…
	BTM: M2.1	Extracellular matrix	TNFSF13,CD40LG,MPO,VCAN,TFF3,AEBP1,OLFM4,COL3A1,LOX,TNFAIP2,HTRA1,LILRB2,PLA2G7,CHIT1,THBS2,RETN,NID2,NID1,CRISP3,CST3,CTSH,LAMA4,ENTPD1,FBN1,COL5A2,POSTN,COL5A1,COL4A2,CEACAM8,GRN,ACHE,LRG1,CTSG,CXCL1,SMPDL3A,ORM1,ARG1,SPARC,FGL2,COL1A2,ANGPTL2,COL1A1,TGFBI,COL6A2,MMP2	ENSOARG00000014243,ENSOARG00000011076,ENSOARG00000009287,ENSOARG00000015632,ENSOARG00000010659,ENSOARG00000016204,ENSOARG00000006710,ENSOARG00000016476,ENSOARG00000000317,ENSOARG00000007785,ENSOARG00000011007,ENSOARG00000005037,ENSOARG00000002291,ENSOARG00000020710,ENSOARG00000003598,ENSOARG00000012520,ENSOARG00000006202,ENSOARG00000014664,ENSOARG00000009580,ENSOARG00000006716,ENSOARG00000021018,…
	BTM: S2	B cell surface signature	SSPN,AVPR1A,KCNE4,TSPAN13,CD37,HEPACAM2,GYPA,SEMA4B,EGF,GPR37,MS4A1,C11orf87,USH2A,PPP1R3A,OR12D3,POPDC3,DCC,SLC12A1,GP5,CDH5,SLITRK6,OVARDPB1,PCDHA3,TRHDE,FAIM3,CD22,GHR,LY9,TAS2R13,FLRT2,TPTE,TMEM100,GYPE,PLD4,ADAM7,KCNMB3,FCRL3,GPR6,CSPG4,SYT2,ROBO2,NRXN3,FREM2,TRPC1,GPR116,TMEM47,SCN3A,NPY1R,LPPR4,NOX4,PDZK1IP1,CCR9,D200,GABBR1,EDNRB,GJC1,LHCGR,PCDHB8,NT5E,PDPN,PCDHB4,CLDN8,LRRTM4,HRH4,NMBR,N…	ENSOARG00000019951,ENSOARG00000004113,ENSOARG00000008934,ENSOARG00000012851,ENSOARG00000018713,ENSOARG00000012066,ENSOARG00000001400,ENSOARG00000013081,ENSOARG00000016968,ENSOARG00000010714,ENSOARG00000001892,ENSOARG00000008901,ENSOARG00000004732,ENSOARG00000021024,ENSOARG00000020421,ENSOARG00000001849,ENSOARG00000017171,ENSOARG00000014716,ENSOARG00000004796,ENSOARG00000008837,ENSOARG00000008981,…
